# Polygenic Risk Associated with Alzheimer’s Disease and Other Traits Influences Genes Involved in T Cell Signaling and Activation

**DOI:** 10.1101/2023.05.10.540219

**Authors:** Dallin Dressman, Shinya Tasaki, Lei Yu, Julie Schneider, David A. Bennett, Wassim Elyaman, Badri Vardarajan

**Affiliations:** Department of Neurology, Columbia University, New York, NY; The Taub Institute for Research on Alzheimer’s Disease and the Aging Brain, Columbia University, New York, NY; Rush University Medical Center, Rush Alzheimer’s Disease Center, Chicago, IL; Rush University Medical Center, Department of Neurological Sciences, Chicago, IL; Rush University Medical Center, Department of Pathology, Chicago, IL; College of Physicians and Surgeons, Columbia University, The New York Presbyterian Hospital, The Gertrude H. Sergievsky Center, New York, NY

## Abstract

T cells, members of the adaptive immune system known for their ability to respond to an enormous variety of pathogens and other insults, are increasingly recognized as important mediators of pathology in neurodegeneration and other diseases. Previously, we and others have shown that T cell gene expression phenotypes are regulated by genetic variants associated with autoimmune disease, neurodegenerative disease, and inflammatory processes. However, many complex diseases have polygenic risk with thousands of common variants contributing a small amount to disease heritability. Here, we compute the polygenic risk score (PRS) of several autoimmune, neurological, and psychiatric disorders and present the first correlation of these PRSs with T cell gene expression, using transcriptomic and genomic sequencing data from a cohort of Alzheimer’s disease (AD) patients and age-matched controls. We validate our AD PRS against clinical metrics in our cohort and then compare PRS-associated genes across traits and four T cell subtypes. Several genes and biological pathways associated with the PRS for these traits relate to functions such as T cell chemotaxis, differentiation, response to and production of cytokines, and regulation of T cell receptor signaling. We also found that the trait-associated gene expression signature for certain traits was polarized towards a particular T cell subset, such as CD4+ for autoimmune disease traits or CD8+ for some psychiatric disease traits. Our findings may help guide efforts in precision medicine to target specific T cell functions in individuals with high polygenic risk for various complex diseases.
