## Supplementary table 2 for "Polygenic Risk Associated with Alzheimer’s Disease and Other Traits Influences Genes Involved in T Cell Signaling and Activation"

### Sheet: Sheet1
CD4+ CD45RO-	CD4+ CD45RO+	Lymphocyte counts		White blood cell counts		C-reactive protein		Ulcerative colitis		Crohn's disease		Multiple sclerosis		Rheumatoid arthritis		Systemic lupus erythematosus		Type 1 diabetes		Alzheimer's disease		Parkinson's disease		Amyotrophic lateral sclerosis		Epilepsy		Stroke		Bipolar disorder		Major depressive disorder		Schizophrenia		Anxiety		Post-traumatic stress disorder
CD8+ CD45RO-	CD8+ CD45RO+
Lymphocyte counts				0.718784	0.664525	0.233949	0.181512	NA	-0.17114	0.274755	0.488952	-0.373611	-0.449119	0.144478	0.14908	NA	-0.12056	0.199689	0.108957	NA	-0.0713062	NA	0.106753	-0.0535652	NA	0.208287	0.208872	NA	0.0828714	NA	-0.166184	NA	0.0511999	NA	-0.130201	-0.228596	-0.284248	-0.247326	-0.125643
				0.632366	0.589338	0.274521	0.0729287	-0.239177	-0.229746	0.397166	0.532714	-0.373428	-0.429299	0.231571	0.147276	0.104806	-0.118843	0.248778	0.318197	-0.118148	-0.13822	NA	NA	NA	NA	NA	0.270922	0.179452	-0.0254151	-0.155187	-0.0629167	0.214548	-0.0496649	NA	0.227065	-0.134239	-0.295382	-0.256935	-0.225017
White blood cell counts		77	607			0.240333	NA	NA	-0.145346	0.214804	0.21854	-0.457074	-0.486488	0.118471	NA	-0.241394	-0.314567	0.135008	0.111706	0.240964	0.294907	NA	NA	-0.127091	-0.0504992	0.139701	0.0894222	-0.0952957	0.0640832	-0.222041	-0.396468	-0.228219	-0.137164	-0.105228	-0.322181	-0.128981	-0.107251	-0.416682	-0.283331
		1081	457			0.158574	NA	NA	-0.100132	0.234563	0.236429	-0.384413	-0.50781	0.056547	NA	-0.113034	-0.262181	NA	0.28605	0.294961	0.287784	-0.142883	-0.0586626	-0.256567	NA	-0.105062	0.0534733	0.162995	NA	-0.207763	-0.340717	NA	-0.109132	-0.0949912	-0.136923	-0.154575	-0.0604973	-0.261665	-0.297222
C-reactive protein		25	21	24	9			0.448601	0.40616	0.38169	0.365898	-0.107267	-0.0999926	0.231906	0.348435	0.301112	0.392055	0.0549903	NA	-0.222926	-0.28769	-0.265927	-0.132347	NA	0.0664058	0.0636875	NA	NA	-0.115371	0.209021	0.207463	0.0656069	0.175082	-0.174842	NA	-0.122843	NA	-0.0665814	-0.169783
		17	16	12	28			0.122471	0.248846	0.5117	0.348871	-0.285584	NA	0.0933567	0.190302	0.390687	0.337261	NA	0.0500666	-0.0475344	-0.157951	-0.181249	-0.101768	0.231421	0.123244	NA	NA	-0.0858601	-0.101034	NA	0.0778167	0.134754	0.184342	-0.0636423	-0.0875447	NA	NA	-0.326696	-0.178593
Ulcerative colitis		6	5	12	3	109	1			0.151694	0.0848969	0.131593	0.194751	NA	0.0743433	0.0590977	0.070763	-0.13378	-0.254562	0.167069	NA	-0.344813	-0.251101	-0.198011	-0.197441	0.356551	0.228098	0.20339	-0.0550928	0.447182	0.450724	0.088039	NA	-0.314517	-0.0658411	NA	NA	0.164454	0.11165
		25	6	12	8	1	2			0.232458	0.0887162	0.245645	0.24343	-0.203268	NA	NA	0.112456	-0.540973	-0.349376	0.110778	-0.0629143	-0.470131	-0.240109	NA	-0.191973	0.409701	0.276987	-0.100393	-0.0840459	0.324395	0.412352	-0.105122	NA	-0.161405	NA	-0.184797	-0.0791521	0.29742	0.222479
Crohn's disease		6	85	9	34	17	13	18	0			-0.461103	-0.531566	0.372897	0.279758	-0.106336	-0.136896	0.0590619	NA	-0.371628	-0.309354	-0.175552	-0.0804803	-0.187223	-0.217917	NA	NA	-0.0854944	NA	0.0731067	0.190418	-0.106853	NA	0.197375	0.214906	-0.169486	-0.206524	NA	0.0973181
		130	65	53	51	13	23	7	2			-0.408883	-0.371958	0.164556	0.130491	0.103434	-0.154314	NA	0.200854	-0.217468	-0.232735	-0.166419	-0.188304	0.0551431	NA	0.216129	0.241163	-0.160836	-0.0724547	0.0706209	0.148205	NA	-0.113062	0.0891841	0.263025	-0.273334	-0.28528	-0.0475833	NA
Multiple sclerosis		8	509	18	353	5	17	4	8	14	82			NA	-0.0476429	0.450702	0.353065	-0.0252552	-0.115785	NA	NA	-0.0913598	NA	-0.127394	-0.0619755	-0.0923338	-0.118551	0.170802	-0.0554794	0.227977	0.109202	0.0686514	-0.0602707	NA	NA	-0.287136	-0.299868	0.45565	0.283065
		269	153	156	300	2	11	3	11	54	32			NA	NA	0.0546125	0.34955	-0.307354	-0.377801	0.063422	NA	NA	NA	-0.210403	-0.193659	-0.159846	-0.214826	0.103226	NA	0.13142	0.135997	NA	NA	NA	NA	-0.253194	-0.282267	0.429699	0.385295
Rheumatoid arthritis		4	35	1	18	14	3	5	1	14	8	2	21			0.205282	0.147026	0.509642	0.507688	0.425272	-0.477544	-0.0841803	0.084341	-0.431663	-0.348572	-0.30735	-0.232397	0.157597	0.0819682	0.185691	0.192617	0.0766384	0.173662	0.289506	0.315429	0.177797	0.153797	-0.104219	-0.204161
		30	23	19	21	8	1	8	2	4	9	14	9			NA	0.24629	0.52953	0.407188	-0.328394	-0.379289	0.167919	0.307718	-0.334891	-0.375617	-0.295529	-0.152754	0.312552	0.0896753	-0.161976	NA	0.104079	0.0478213	NA	0.110151	0.174995	0.0466395	NA	-0.262964
Systemic lupus erythematosus		4	13	3	8	44	17	13	1	5	2	14	6	5	9			0.299583	0.257677	-0.37888	-0.475243	-0.158081	NA	NA	0.285703	-0.184484	-0.124658	0.119367	-0.155623	0.303215	-0.169467	0.217751	0.107127	0.110585	0.158119	-0.249578	-0.303226	0.27382	0.0584268
		12	7	10	16	6	2	1	0	1	2	3	11	3	5			NA	NA	-0.387053	-0.494903	-0.28631	NA	0.284731	0.089102	-0.149707	-0.13908	-0.0706544	-0.0982471	0.373785	0.273706	0.155064	0.188631	0.268281	0.116673	-0.1798	-0.233356	NA	NA
Type 1 diabetes		5	265	3	209	8	8	7	9	4	11	3	199	23	121	13	39			-0.188485	-0.329173	NA	-0.0819534	-0.116348	0.193084	-0.205694	-0.120074	0.276751	0.192393	0.145619	-0.0727219	0.0638822	NA	0.234853	0.0785514	0.213077	0.217866	-0.120158	-0.22716
		47	163	20	294	4	15	14	9	3	32	17	144	19	51	5	3			-0.303975	-0.228043	0.24294	0.189148	0.0662146	0.068011	-0.144121	NA	0.306326	0.162241	-0.237558	-0.148127	0.110452	-0.0833979	NA	0.103033	0.427915	0.165318	-0.183949	-0.259525
Alzheimer's disease		3	10	10	17	8	2	3	1	21	7	1	6	10	12	15	13	5	11			0.0701607	NA	-0.0889554	NA	0.230278	0.118621	0.159747	NA	-0.105797	-0.354793	-0.0814188	-0.215807	-0.357003	-0.385329	0.0720597	0.162016	-0.205274	-0.217126
		37	7	45	37	7	1	4	0	5	4	10	5	19	4	12	8	12	5			0.0504898	NA	-0.171736	NA	0.101631	-0.108386	NA	0.114264	-0.325689	-0.38274	-0.221753	-0.0830868	-0.308404	-0.36393	0.0556273	0.255388	-0.313073	-0.177896
Parkinson's disease		5	33	4	36	21	6	38	0	9	5	5	33	4	3	8	10	5	53	2	4			-0.117276	-0.288867	0.12091	0.178443	-0.296323	-0.273971	-0.409044	-0.312134	-0.392915	-0.253187	0.0856646	0.168577	-0.184453	-0.292199	-0.36343	-0.335555
		23	9	5	12	2	2	7	1	2	4	1	4	1	2	5	0	4	4	2	0			-0.304697	-0.2976	-0.0798978	0.0891384	-0.124192	-0.302948	-0.298122	-0.225567	-0.12182	-0.332995	0.19168	-0.29566	-0.0867044	-0.18505	-0.205733	-0.472079
Amyotrophic lateral sclerosis		10	21	8	15	39	7	13	3	34	3	8	18	17	2	13	20	4	31	3	3	21	23			0.233754	0.230183	-0.507163	-0.347543	-0.587377	-0.485075	-0.131939	-0.208146	-0.352231	-0.369932	0.0565576	0.110439	-0.333672	-0.260855
		15	9	17	28	4	9	1	5	0	1	4	17	8	5	3	3	1	4	2	1	7	8			0.38169	0.285643	-0.40336	-0.368796	-0.282464	-0.45474	-0.127334	-0.146685	-0.278876	-0.336542	0.221789	0.185371	-0.345366	-0.267102
Epilepsy		27	7	26	15	40	3	106	5	29	1	1	11	9	16	6	12	8	42	8	2	7	3	62	1			-0.265248	-0.350335	-0.222508	-0.255577	-0.419327	-0.468882	-0.46831	-0.32057	NA	-0.103918	-0.246968	-0.201496
		53	8	14	9	4	2	17	1	10	2	20	5	20	11	3	4	5	10	7	0	2	3	8	9			-0.400585	-0.4319	-0.0891301	-0.121147	-0.274405	-0.419641	-0.274929	NA	NA	-0.139645	-0.184559	-0.179087
Stroke		5	27	19	14	16	0	10	1	13	2	8	13	6	7	9	5	8	31	2	4	0	2	81	5	69	9			0.608085	0.297522	0.560585	0.54558	NA	-0.142236	0.300302	0.307732	0.457601	0.391204
		75	12	39	21	5	2	2	3	4	2	8	5	10	4	3	1	14	10	3	2	3	4	14	10	10	11			0.062657	0.187096	0.563471	0.541838	-0.153191	-0.222101	0.379191	0.369178	0.325272	0.428335
Bipolar disorder		6	32	9	44	37	1	78	2	7	2	9	19	10	4	27	3	11	19	3	5	32	7	48	17	31	0	37	5			0.47954	0.479942	0.335226	0.541383	0.0612652	NA	0.588385	0.512167
		324	256	184	1003	5	21	0	21	8	16	30	149	6	24	12	21	18	214	22	35	8	10	11	95	26	18	14	17			0.207541	0.298994	0.579293	0.55516	-0.264223	-0.23042	0.486543	0.539017
Major depressive disorder		2	324	6	107	0	18	5	3	5	32	4	271	1	54	5	21	3	217	1	5	13	83	3	7	18	104	17	55	19	13			0.0622877	0.156122	0.345244	0.307426	0.456666	0.394754
		128	31	24	37	4	8	2	1	9	4	17	14	6	9	3	3	5	14	6	1	4	10	0	3	3	11	45	26	5	10			-0.0932085	-0.169753	0.264497	0.387189	0.404118	0.34009
Schizophrenia		3	3	6	4	22	1	25	0	16	3	3	0	3	8	3	6	1	7	6	6	1	0	35	4	31	5	2	1	14	9	1	7			0.0477426	NA	0.0975601	0.0641974
		80	456	43	456	5	14	4	4	3	8	6	35	4	12	4	6	4	54	9	22	1	14	11	59	29	7	10	30	122	888	6	38			-0.226652	-0.35895	0.0782584	NA
Anxiety		4	44	7	71	6	4	4	2	8	17	3	233	9	42	5	11	3	263	2	6	11	64	2	23	0	34	8	28	5	22	12	317	0	5			-0.127037	-0.189179
		66	11	53	156	7	8	2	0	10	6	3	84	5	16	3	7	9	54	4	5	2	9	9	26	2	4	15	16	3	324	5	55	4	308			-0.166555	-0.146697
Post-traumatic stress disorder		37	115	63	143	26	6	8	4	18	9	18	110	11	23	6	5	8	95	6	11	4	0	72	20	86	3	75	3	73	41	22	15	11	0	15	85
		158	245	96	680	3	27	4	14	9	14	58	208	12	44	1	6	10	220	15	19	7	16	9	44	29	14	9	15	94	912	16	17	12	178	2	143
