## Supplementary table 3 for "Polygenic Risk Associated with Alzheimer’s Disease and Other Traits Influences Genes Involved in T Cell Signaling and Activation"

### Sheet: all.sig.GSEA.postQC
NAME	SIZE	FDR.qval	FWER p-val	Trait	t.value.sign	Cell.Type
Response To Interferon Alpha	15	0.00800912	0.008	C-reactive protein	+	CD4+CD45RO-
Peptidyl Cysteine Modification	17	0.00664636	0.005	Epilepsy	+	CD4+CD45RO-
Cytoplasmic Translation	136	0	0	Lymphocyte counts	+	CD4+CD45RO-
Maturation Of SSU rRNA	34	0.013516	0.012	Schizophrenia	+	CD4+CD45RO-
Hematopoietic Stem Cell Differentiation	17	0.0356222	0.03	ALS	-	CD4+CD45RO-
Nucleoside Triphosphate Biosynthetic Process	57	0.0352472	0.043	Anxiety	-	CD4+CD45RO-
ATP Biosynthetic Process	51	0.0282181	0.05	Anxiety	-	CD4+CD45RO-
Spindle Localization	21	0.0283421	0.067	Anxiety	-	CD4+CD45RO-
Purine Containing Compound Biosynthetic Process	96	0.0280322	0.082	Anxiety	-	CD4+CD45RO-
Nucleoside Phosphate Biosynthetic Process	108	0.0241983	0.085	Anxiety	-	CD4+CD45RO-
Positive Regulation Of Cell Substrate Junction Organization	15	0.0241003	0.1	Anxiety	-	CD4+CD45RO-
Tricarboxylic Acid Cycle	18	0.0251907	0.119	Anxiety	-	CD4+CD45RO-
Negative Regulation Of Intracellular Steroid Hormone Receptor Signaling Pathway	16	0.0127975	0.013	Crohn's	-	CD4+CD45RO-
Cytoplasmic Translation	136	0	0	Multiple sclerosis	-	CD4+CD45RO-
Cytoplasmic Translation	136	0	0	PTSD	-	CD4+CD45RO-
Ribosomal Large Subunit Assembly	16	0.00458411	0.014	PTSD	-	CD4+CD45RO-
Regulation Of Epidermis Development	17	0.0201761	0.019	Lupus	-	CD4+CD45RO-
Cytoplasmic Translation	136	0	0	Stroke	-	CD4+CD45RO-
Cytoplasmic Translation	136	0	0	Multiple sclerosis	-	CD4+CD45RO+
Regulation Of Establishment Of Protein Localization To Mitochondrion	26	0.00395115	0.012	Multiple sclerosis	-	CD4+CD45RO+
Regulation Of Ubiquitin Protein Transferase Activity	25	0.0279142	0.107	Multiple sclerosis	-	CD4+CD45RO+
Formation Of Cytoplasmic Translation Initiation Complex	15	0.0288592	0.134	Multiple sclerosis	-	CD4+CD45RO+
ATP Synthesis Coupled Electron Transport	68	0.0369019	0.197	Multiple sclerosis	-	CD4+CD45RO+
Respiratory Electron Transport Chain	73	0.0484244	0.283	Multiple sclerosis	-	CD4+CD45RO+
Actin Filament Depolymerization	21	0.00199951	0.002	Parkinson's	-	CD4+CD45RO+
Negative Regulation Of Actin Filament Depolymerization	15	0.0019985	0.004	Parkinson's	-	CD4+CD45RO+
Substrate Adhesion Dependent Cell Spreading	40	0.00809376	0.008	Alzheimer's	+	CD4+CD45RO+
Regulation Of Substrate Adhesion Dependent Cell Spreading	24	0.0409418	0.115	Alzheimer's	+	CD4+CD45RO+
Cytoplasmic Translation	136	0	0	Crohn's	+	CD4+CD45RO+
Cytoplasmic Translation	136	0.000990955	0.001	Depression	+	CD4+CD45RO+
Cytoplasmic Translation	136	0.0291086	0.029	Lymphocyte counts	+	CD4+CD45RO+
Receptor Metabolic Process	21	0.01299	0.013	Rheumatoid arthritis	+	CD4+CD45RO+
Presynaptic Endocytosis	22	0.0232876	0.025	Lupus	+	CD4+CD45RO+
Synaptic Vesicle Recycling	27	0.0358399	0.077	Lupus	+	CD4+CD45RO+
Cytoplasmic Translation	136	0	0	Lymphocyte counts	+	CD8+CD45RO-
Regulation Of Nuclear Transcribed mRNA Catabolic Process Deadenylation Dependent Decay	18	0.0165873	0.032	Lymphocyte counts	+	CD8+CD45RO-
Gland Morphogenesis	22	0.0392138	0.11	Lymphocyte counts	+	CD8+CD45RO-
Cellular Response To Acid Chemical	21	0.0281049	0.025	Schizophrenia	+	CD8+CD45RO-
Negative Regulation Of Neuron Differentiation	17	0.023196	0.041	Schizophrenia	+	CD8+CD45RO-
Thioester Biosynthetic Process	18	0.0269895	0.02	Lupus	+	CD8+CD45RO-
Heterotypic Cell Cell Adhesion	26	0.031998	0.029	PTSD	-	CD8+CD45RO-
Positive Regulation Of Cellular Carbohydrate Metabolic Process	16	0.0469359	0.044	Schizophrenia	-	CD8+CD45RO-
Amino Acid Transmembrane Transport	21	0.00604637	0.006	ALS	+	CD8+CD45RO+
Peptidyl Cysteine Modification	17	0.00664636	0.005	Epilepsy	+	CD8+CD45RO+
Cytoplasmic Translation	136	0.0437681	0.043	Rheumatoid arthritis	+	CD8+CD45RO+
Cytoplasmic Translation	136	0.00908817	0.009	Multiple sclerosis	-	CD8+CD45RO+
Regulation Of Cilium Assembly	24	0.0323465	0.036	Parkinson's	-	CD8+CD45RO+
Cytoplasmic Translation	136	0	0	PTSD	-	CD8+CD45RO+
Ribosomal Large Subunit Assembly	16	0	0	PTSD	-	CD8+CD45RO+
Ribosome Assembly	40	0.0120511	0.036	PTSD	-	CD8+CD45RO+
Cytoplasmic Translation	136	0.0375264	0.041	Bipolar	-	CD4+CD45RO-
Cytoplasmic Translation	136	0.00301203	0.003	Bipolar	-	CD8+CD45RO-
Endothelial Cell Apoptotic Process	20	0.00399052	0.004	Bipolar	-	CD8+CD45RO+
Cytoplasmic Translation	136	0.015967	0.031	Bipolar	-	CD8+CD45RO+
Viral Translation	16	0.040578	0.113	Bipolar	-	CD8+CD45RO+
Negative Regulation Of Epithelial Cell Apoptotic Process	19	0.0463949	0.17	Bipolar	-	CD8+CD45RO+
Cytoplasmic Translation	136	0	0	WBC counts	+	CD4+CD45RO-
Ribosomal Large Subunit Assembly	16	0	0	WBC counts	+	CD4+CD45RO-
Ribosomal Large Subunit Biogenesis	53	0.000330743	0.001	WBC counts	+	CD4+CD45RO-
Regulation Of Ubiquitin Protein Transferase Activity	25	0.0494701	0.218	WBC counts	+	CD4+CD45RO-
Execution Phase Of Apoptosis	27	0.0188088	0.018	Ulcerative colitis	+	CD4+CD45RO+
Cytoplasmic Translation	136	0	0	WBC counts	+	CD8+CD45RO+
ATP Synthesis Coupled Electron Transport	68	0.0423314	0.08	WBC counts	+	CD8+CD45RO+
