## Supplementary table 4 for "Polygenic Risk Associated with Alzheimer’s Disease and Other Traits Influences Genes Involved in T Cell Signaling and Activation"

### Sheet: cd4vscd8.postQC
Trait	Total.CD4	Total.CD8	Pos.tvalue.CD4	Pos.tvalue.CD8	Neg.tvalue.CD4	Neg.tvalue.CD8	Percent.Total.CD4	Percent.Total.CD8	Percent.Pos.CD4	Percent.Pos.CD8	Percent.Neg.CD4	Percent.Neg.CD8	% total CD4 - % total CD8	% pos CD4 - % pos CD8	% neg CD4 - % neg CD8
Lymphocyte counts	1529	3014	1514	2999	21	21	33.6562	66.3438	33.5475	66.4525	50	50	-32.6877	-32.9049	0
WBC counts	1262	2838	1249	2834	15	5	30.7805	69.2195	30.5903	69.4097	75	25	-38.439	-38.8195	50
C-reactive protein	620	270	608	147	15	127	69.6629	30.3371	80.5298	19.4702	10.5634	89.4366	39.3258	61.0596	-78.8732
Ulcerative colitis	640	180	593	108	49	73	78.0488	21.9512	84.5934	15.4066	40.1639	59.8361	56.0976	69.1869	-19.6721
Crohn's disease	642	395	196	356	458	43	61.9094	38.0906	35.5072	64.4928	91.4172	8.58283	23.8187	-28.9855	82.8343
Multiple sclerosis	1190	901	53	7	1146	894	56.9106	43.0894	88.3333	11.6667	56.1765	43.8235	13.8211	76.6667	12.3529
Rheumatoid arthritis	360	369	313	204	49	170	49.3827	50.6173	60.5416	39.4584	22.3744	77.6256	-1.23457	21.0832	-55.2511
Systemic lupus erythematosus	381	156	314	64	67	93	70.9497	29.0503	83.0688	16.9312	41.875	58.125	41.8994	66.1376	-16.25
Type 1 diabetes	1539	819	1521	769	21	52	65.2672	34.7328	66.4192	33.5808	28.7671	71.2329	30.5344	32.8384	-42.4658
Alzheimer's disease	199	248	143	195	57	53	44.519	55.481	42.3077	57.6923	51.8182	48.1818	-10.962	-15.3846	3.63636
Parkinson's disease	526	207	11	100	515	107	71.7599	28.2401	9.90991	90.0901	82.7974	17.2026	43.5198	-80.1802	65.5949
Amyotrophic lateral sclerosis	625	260	590	192	36	69	70.6215	29.3785	75.4476	24.5524	34.2857	65.7143	41.2429	50.8951	-31.4286
Epilepsy	770	310	541	257	252	55	71.2963	28.7037	67.7945	32.2055	82.0847	17.9153	42.5926	35.589	64.1694
Stroke	445	366	137	311	313	56	54.8705	45.1295	30.5804	69.4196	84.8238	15.1762	9.74106	-38.8393	69.6477
Bipolar disorder	532	2552	337	11	208	2541	17.2503	82.7497	96.8391	3.16092	7.56639	92.4336	-65.4994	93.6782	-84.8672
Major depressive disorder	1391	555	1358	523	46	33	71.48	28.52	72.1956	27.8044	58.2278	41.7722	42.9599	44.3913	16.4557
Schizophrenia	221	1559	41	2	181	1557	12.4157	87.5843	95.3488	4.65116	10.4143	89.5857	-75.1685	90.6977	-79.1715
Anxiety disorder	1176	916	1145	787	35	142	56.2141	43.7859	59.265	40.735	19.774	80.226	12.4283	18.53	-60.452
Post-traumatic stress disorder	1001	1735	13	35	988	1702	36.5863	63.4137	27.0833	72.9167	36.7286	63.2714	-26.8275	-45.8333	-26.5428
